# The sympathetic nervous system initiates liver regeneration

**DOI:** 10.64898/2026.07.16.739048

**Authors:** Hiroshi Nagao, Satoshi Kofuji, Keiko Danzaki, Akira Suzuki, Hiroshi Nishina

## Abstract

Within hours of injury to the liver, signals from damaged hepatocytes activate Kupffer cells, inducing the production of inflammatory cytokines and proliferation of quiescent hepatocytes to regenerate the liver^1,2^. In humans, liver regenerative capacity declines with age^3,4^. However, the nature of the initial signals of liver regeneration and how they are affected during aging remain unclear. In this study, we leveraged “neuro-aging mice”, in which neuronal function declines with age^5^, and discovered an essential role for intrahepatic sympathetic nerves in the early phase of liver regeneration. Upon liver injury in wild-type mice, there was a rapid, transient production of noradrenaline (NA) in the liver. This was abolished in neuro-aging mice who instead exhibited decreased metabolic capacity and fatal liver regeneration failure. NA coordinated the activity of multiple cell types by inducing expression of acute-response genes in hepatocytes and stimulating production of inflammatory cytokines such as IL-6 in Kupffer cells. These results identify a crucial role for the sympathetic nervous system and NA in liver regeneration. Further, they suggest that aging-related loss of this sympathetic nerve-NA regulatory axis reduces liver regenerative capacity.
