## Supplemental Table for "The sympathetic nervous system initiates liver regeneration"

### Sheet: Sup Table 1
Supplementary Table 1: Enrichment analysis of genes under chronic CCl4 treatment.
Cluster	adj.Pval	nGenes	Pathways	Genes
A	0.00175681	5	Response to stilbenoid	Ly6d Saa3 Gsta2 Gsta1 Ifit3
A	0.00442305	9	Unsaturated fatty acid metabolic process	Ptgds Elovl7 Fads3 Il1b Scd1 Cyp2f2 Cyp4a12a Gsta1 Cyp4a12b
B	0.000103459	7	Negative regulation of lipid storage	Ttc39b Mup11 Mup19 Mup18 Mup16 Mup9 Mup12
B	0.000210539	6	Locomotor rhythm	Mup11 Mup19 Mup18 Mup16 Mup9 Mup12
B	0.000220511	7	Mitochondrion morphogenesis	Bcl2l1 Mup11 Mup19 Mup18 Mup16 Mup9 Mup12
B	0.000297739	8	Regulation of lipid storage	Ttc39b Hilpda Mup11 Mup19 Mup18 Mup16 Mup9 Mup12
B	0.000297739	6	Negative regulation of insulin secretion involved in cellular response to glucose stimulus	Mup11 Mup19 Mup18 Mup16 Mup9 Mup12
B	0.000366221	24	Cellular response to hormone stimulus	Daxx Pgf Pdk4 Socs2 Per1 Fos Nr4a1 Lpin2 Dusp1 Ugcg Errfi1 Fgf21 Mt3 Arid5a Cyp7b1 Crebrf Ywhag Akap13 Mup11 Mup19 Mup18 Mup16 Mup9 Mup12
B	0.000408481	6	Heat generation	Mup11 Mup19 Mup18 Mup16 Mup9 Mup12
B	0.000408481	6	Negative regulation of gluconeogenesis	Mup11 Mup19 Mup18 Mup16 Mup9 Mup12
B	0.000510507	47	Response to oxygen-containing compound	Bid Slc1a2 Bcl2l1 Pdk4 Socs2 Rock2 Ern1 Per1 Fos Nr4a1 Lpin2 Dusp1 Fosl1 Lcn2 Trp53inp1 Rragd Slc2a1 Plk3 Errfi1 Areg Atp2a2 Fgf21 G6pdx Angpt2 Mt3 Mt1 Trib1 Mapkapk3 Ip6k2 Ccl7 Serpine1 Arid5a Akap12 Plekha1 Ssh1 Ywhag Jun Ercc6 Adh7 Cxcl2 Ccl19 Mup11 Mup19 Mup18 Mup16 Mup9 Mup12
B	0.000510507	25	Lipid biosynthetic process	Pdk4 Socs2 Ajuba Lpin2 Cers6 Ccn1 Ugcg G6pdx Agpat5 St3gal4 Ip6k2 Elovl3 Cyp7b1 Ch25h Sgms2 B4galt3 Cds2 Ipmk Dgkd Mup11 Mup19 Mup18 Mup16 Mup9 Mup12
B	0.000510507	30	Response to hormone	Daxx Pgf Pdk4 Socs2 Per1 Fos Nr4a1 Lpin2 Dusp1 Fosl1 Ugcg Slc2a1 Errfi1 Areg Atp2a2 Fgf21 Mt3 Arid5a Cyp7b1 Crebrf Ywhag Cxcl2 Akap13 Ccl19 Mup11 Mup19 Mup18 Mup16 Mup9 Mup12
B	0.000549678	9	Lipid storage	Ttc39b Hilpda Cds2 Mup11 Mup19 Mup18 Mup16 Mup9 Mup12
B	0.00158259	67	Cellular response to chemical stimulus	Eef1e1 Daxx Il17ra Pgf Slc1a2 Bcl2l1 Pdk4 Socs2 Rock2 Ern1 Per1 Fos Ajuba Nr4a1 Lpin2 Dusp1 Bach1 Lcn2 Ngf Ccn1 Trp53inp1 Rragd Ugcg Slc2a1 Plk3 Mtf1 Errfi1 Atp2a2 Fgf21 G6pdx Angpt2 Eif2ak3 Mt3 Mt1 Neo1 Mras Trib1 Ip6k2 Tiparp Ccl7 Dync1li2 Colec12 Serpine1 Arid5a Tnfrsf23 Akap12 Cyp7b1 Plekha1 Ssh1 Hilpda Crebrf Tsku Ch25h Ywhag Zfp622 Jun Zfand2a Cxcl2 Actg1 Akap13 Ccl19 Mup11 Mup19 Mup18 Mup1…
B	0.00235991	37	Lipid metabolic process	Pdk4 Socs2 Ajuba Lpin2 Cers6 Ccn1 Ugcg Fgf21 Gla G6pdx Agpat5 Mt3 St3gal4 Ip6k2 Tiparp Ttc39b Elovl3 Cyp7b1 Etfbkmt Plekha1 Tsku Ch25h Sgms2 B4galt3 Adh7 Cds2 Ipmk Crem Dgkd Ccl19 Mup11 Mup19 Mup18 Mup16 Mup9 Plcxd2 Mup12
B	0.00235991	29	Response to lipid	Daxx Bid Pdk4 Socs2 Rock2 Per1 Fos Nr4a1 Dusp1 Fosl1 Errfi1 Areg Atp2a2 Trib1 Mapkapk3 Serpine1 Arid5a Akap12 Cyp7b1 Crebrf Jun Cxcl2 Akap13 Mup11 Mup19 Mup18 Mup16 Mup9 Mup12
C	3.33579e-15	38	Organic acid metabolic process	Tat Cd36 Cyp2c29 Prodh Por Aldh3a2 Acaa1b Afmid Lpin1 Acot3 Ehhadh Fabp2 Cyp39a1 Anxa1 Cpt1a Got1 Cyp2e1 Slc27a2 Mfsd2a Cyp4a31 Cyp4a14 Ppargc1a Vnn1 Fmo2 Cyp2b9 Cyp2c37 Ces1d Cyp4a32 Cyp4a10 Cyp2c54 Gm5096 Acot1 Cyp2a4 Bhmt Cyp2c68 G6pc Ugt1a9 Cyp2a22
C	3.33579e-15	27	Fatty acid metabolic process	Cd36 Cyp2c29 Por Aldh3a2 Acaa1b Lpin1 Acot3 Ehhadh Fabp2 Anxa1 Cpt1a Cyp2e1 Slc27a2 Mfsd2a Cyp4a31 Cyp4a14 Ppargc1a Cyp2b9 Cyp2c37 Ces1d Cyp4a32 Cyp4a10 Cyp2c54 Acot1 Cyp2a4 Cyp2c68 Cyp2a22
C	3.33579e-15	17	Long-chain fatty acid metabolic process	Cd36 Cyp2c29 Acot3 Cpt1a Cyp2e1 Slc27a2 Cyp4a31 Cyp4a14 Cyp2b9 Cyp2c37 Cyp4a32 Cyp4a10 Cyp2c54 Acot1 Cyp2a4 Cyp2c68 Cyp2a22
C	1.98211e-14	36	Carboxylic acid metabolic process	Tat Cd36 Cyp2c29 Prodh Por Aldh3a2 Acaa1b Afmid Lpin1 Acot3 Ehhadh Fabp2 Cyp39a1 Anxa1 Cpt1a Got1 Cyp2e1 Slc27a2 Mfsd2a Cyp4a31 Cyp4a14 Ppargc1a Vnn1 Cyp2b9 Cyp2c37 Ces1d Cyp4a32 Cyp4a10 Cyp2c54 Gm5096 Acot1 Cyp2a4 Bhmt Cyp2c68 Ugt1a9 Cyp2a22
C	2.40232e-14	36	Oxoacid metabolic process	Tat Cd36 Cyp2c29 Prodh Por Aldh3a2 Acaa1b Afmid Lpin1 Acot3 Ehhadh Fabp2 Cyp39a1 Anxa1 Cpt1a Got1 Cyp2e1 Slc27a2 Mfsd2a Cyp4a31 Cyp4a14 Ppargc1a Vnn1 Cyp2b9 Cyp2c37 Ces1d Cyp4a32 Cyp4a10 Cyp2c54 Gm5096 Acot1 Cyp2a4 Bhmt Cyp2c68 Ugt1a9 Cyp2a22
C	3.19068e-14	30	Monocarboxylic acid metabolic process	Cd36 Cyp2c29 Por Aldh3a2 Acaa1b Lpin1 Acot3 Ehhadh Fabp2 Cyp39a1 Anxa1 Cpt1a Cyp2e1 Slc27a2 Mfsd2a Cyp4a31 Cyp4a14 Ppargc1a Vnn1 Cyp2b9 Cyp2c37 Ces1d Cyp4a32 Cyp4a10 Cyp2c54 Acot1 Cyp2a4 Cyp2c68 Ugt1a9 Cyp2a22
C	3.11161e-12	16	Olefinic compound metabolic process	Cyp2c29 Cyp17a1 Cyp2e1 Cyp4a31 Cyp4a14 Ppargc1a Cyp2b9 Cyp2c37 Retsat Ces1d Cyp4a32 Cyp4a10 Cyp2c54 Cyp2a4 Cyp2c68 Cyp2a22
C	3.11161e-12	45	Small molecule metabolic process	Tat Cd36 Cyp2c29 Prodh Cyp17a1 Por Aldh3a2 Acaa1b Afmid Igfbp3 Lpin1 Acot3 Ehhadh Fabp2 Cyp39a1 Anxa1 Cpt1a Got1 Cyp2e1 Slc27a2 Car3 Mfsd2a Cyp4a31 Cyp4a14 Ppargc1a Vnn1 Nmrk1 Fmo2 Cyp2b9 Cyp2c37 Ppp1r3g Retsat Ces1d Lepr Cyp4a32 Cyp4a10 Cyp2c54 Gm5096 Acot1 Cyp2a4 Bhmt Cyp2c68 G6pc Ugt1a9 Cyp2a22
C	3.44794e-12	39	Lipid metabolic process	Angptl4 Cd36 Cyp2c29 Cyp17a1 Por Aldh3a2 Acaa1b Lpin1 Acot3 Fitm1 Ehhadh Fabp2 Cyp39a1 Anxa1 Cpt1a Cyp2e1 Slc27a2 Mfsd2a Cyp4a31 Cyp4a14 Ppargc1a Sult1d1 Hsd17b11 Cyp2b9 Cyp2c37 Cyp3a11 Retsat Ces1d Lepr Serpina6 Cyp4a32 Cyp4a10 Cyp2c54 Akr1c19 Acot1 Cyp2a4 Cyp2c68 G6pc Cyp2a22
C	5.87756e-12	12	Arachidonic acid metabolic process	Cyp2c29 Cyp2e1 Cyp4a31 Cyp4a14 Cyp2b9 Cyp2c37 Cyp4a32 Cyp4a10 Cyp2c54 Cyp2a4 Cyp2c68 Cyp2a22
C	9.90475e-10	13	Icosanoid metabolic process	Cyp2c29 Anxa1 Cyp2e1 Cyp4a31 Cyp4a14 Cyp2b9 Cyp2c37 Cyp4a32 Cyp4a10 Cyp2c54 Cyp2a4 Cyp2c68 Cyp2a22
C	9.90475e-10	8	Epoxygenase P450 pathway	Cyp2c29 Cyp2e1 Cyp2b9 Cyp2c37 Cyp2c54 Cyp2a4 Cyp2c68 Cyp2a22
C	1.02141e-09	13	Unsaturated fatty acid metabolic process	Cyp2c29 Anxa1 Cyp2e1 Cyp4a31 Cyp4a14 Cyp2b9 Cyp2c37 Cyp4a32 Cyp4a10 Cyp2c54 Cyp2a4 Cyp2c68 Cyp2a22
C	2.20748e-09	30	Cellular lipid metabolic process	Cd36 Cyp2c29 Por Aldh3a2 Acaa1b Lpin1 Acot3 Fitm1 Ehhadh Fabp2 Anxa1 Cpt1a Cyp2e1 Slc27a2 Mfsd2a Cyp4a31 Cyp4a14 Ppargc1a Cyp2b9 Cyp2c37 Retsat Ces1d Cyp4a32 Cyp4a10 Cyp2c54 Acot1 Cyp2a4 Cyp2c68 G6pc Cyp2a22
C	1.39174e-08	11	Xenobiotic metabolic process	Cyp2c29 Acaa1b Cyp2e1 Fmo2 Cyp2b9 Cyp2c37 Cyp2c54 Cyp2a4 Cyp2c68 Ugt1a9 Cyp2a22
D	8.33594e-62	182	Small molecule metabolic process	Gmpr Ftcd Coasy As3mt Sec14l2 Crot Gstm7 Fpgs Fads1 Plin5 Slc25a13 Lpl Amdhd1 Cmah Aldoc Pipox Tha1 Acsl1 Echdc1 Arg1 Enpp3 Vnn3 Hal Pah Pcbd1 Gamt Shmt1 Galk1 Aspa Gstz1 Mthfd1 Dglucy Akr1c6 Akr1c18 Eci2 Mccc2 Nln Acox2 Hacl1 Ephx2 Amacr Dpys Gpt Naprt Miox Tymp Hgd Soat2 Acy1 Acat2 Trem2 Cbs Nme4 Hsd17b4 Fads2 Ak3 Gldc Aldh3b1 Papss2 Pfkfb1 Car5a Hsd17b6 Shmt2 Urah Asl Clybl Tk1 Adhfe1 Idh1 Cps…
D	5.31706e-57	133	Organic acid metabolic process	Ftcd As3mt Crot Gstm7 Fpgs Fads1 Plin5 Lpl Amdhd1 Cmah Aldoc Pipox Tha1 Acsl1 Echdc1 Arg1 Vnn3 Hal Pah Pcbd1 Gamt Shmt1 Galk1 Aspa Gstz1 Mthfd1 Dglucy Akr1c6 Akr1c18 Eci2 Mccc2 Acox2 Hacl1 Ephx2 Amacr Dpys Gpt Hgd Acy1 Acat2 Cbs Hsd17b4 Fads2 Gldc Papss2 Shmt2 Urah Asl Adhfe1 Idh1 Cps1 Pecr Agxt Dars2 Kynu Acss2 Etfdh Hadh Tdo2 Abcd3 Adh5 Cth Ddah1 Cyp7a1 Gne Cpt2 Aldh4a1 Sult1b1 Hpd Sds Aass Hpg…
D	1.67802e-54	128	Oxoacid metabolic process	Ftcd Crot Gstm7 Fpgs Fads1 Plin5 Lpl Amdhd1 Cmah Aldoc Pipox Tha1 Acsl1 Echdc1 Arg1 Vnn3 Hal Pah Pcbd1 Gamt Shmt1 Galk1 Aspa Gstz1 Mthfd1 Dglucy Akr1c6 Akr1c18 Eci2 Mccc2 Acox2 Hacl1 Ephx2 Amacr Dpys Gpt Hgd Acy1 Acat2 Cbs Hsd17b4 Fads2 Gldc Papss2 Shmt2 Asl Adhfe1 Idh1 Cps1 Pecr Agxt Dars2 Kynu Acss2 Etfdh Hadh Tdo2 Abcd3 Adh5 Cth Ddah1 Cyp7a1 Gne Cpt2 Aldh4a1 Sult1b1 Hpd Sds Aass Hpgds Fah Qprt…
D	1.58409e-53	126	Carboxylic acid metabolic process	Ftcd Crot Gstm7 Fpgs Fads1 Plin5 Lpl Amdhd1 Cmah Aldoc Pipox Tha1 Acsl1 Echdc1 Arg1 Vnn3 Hal Pah Pcbd1 Gamt Shmt1 Galk1 Aspa Gstz1 Mthfd1 Dglucy Akr1c6 Akr1c18 Eci2 Mccc2 Acox2 Hacl1 Ephx2 Amacr Dpys Gpt Hgd Acy1 Acat2 Cbs Hsd17b4 Fads2 Gldc Shmt2 Asl Adhfe1 Idh1 Cps1 Pecr Agxt Dars2 Kynu Acss2 Etfdh Hadh Tdo2 Abcd3 Adh5 Cth Ddah1 Cyp7a1 Gne Cpt2 Aldh4a1 Hpd Sds Aass Hpgds Fah Qprt Acsm3 Acsm5 Id…
D	1.43065e-46	78	Small molecule catabolic process	Ftcd Crot Plin5 Amdhd1 Pipox Tha1 Echdc1 Arg1 Hal Pah Shmt1 Galk1 Gstz1 Akr1c18 Eci2 Mccc2 Acox2 Hacl1 Gpt Miox Hgd Acat2 Cbs Hsd17b4 Gldc Aldh3b1 Hsd17b6 Shmt2 Urah Adhfe1 Agxt Upp2 Kynu Etfdh Hadh Tdo2 Abcd3 Adh5 Ddah1 Cyp7a1 Cpt2 Aldh4a1 Rbks Sult1b1 Hpd Sds Aass Fah Qprt Ido2 Nudt7 Acat1 Etfa Galm Aldh1b1 Acaa2 Aldh8a1 Adh4 Mat1a Akr1d1 Kyat1 Kmo Hibch Gls2 Lonp2 Acot4 Fabp1 Thnsl2 Abcd2 Aada…
D	1.04182e-41	62	Organic acid catabolic process	Ftcd Crot Plin5 Amdhd1 Pipox Tha1 Echdc1 Arg1 Hal Pah Shmt1 Gstz1 Eci2 Mccc2 Acox2 Hacl1 Gpt Hgd Acat2 Cbs Hsd17b4 Gldc Shmt2 Adhfe1 Agxt Kynu Etfdh Hadh Tdo2 Abcd3 Ddah1 Cpt2 Aldh4a1 Hpd Sds Aass Fah Qprt Ido2 Nudt7 Acat1 Etfa Acaa2 Aldh8a1 Mat1a Akr1d1 Kyat1 Kmo Hibch Gls2 Lonp2 Acot4 Fabp1 Thnsl2 Abcd2 Aadat Abat Hadhb Acat3 Cyp4f15 Agxt2 Acad11
D	1.32818e-32	57	Cellular amino acid metabolic process	Ftcd Fpgs Amdhd1 Pipox Tha1 Arg1 Hal Pah Pcbd1 Gamt Shmt1 Gstz1 Mthfd1 Dglucy Mccc2 Dpys Gpt Hgd Acy1 Cbs Gldc Shmt2 Asl Adhfe1 Cps1 Agxt Dars2 Kynu Tdo2 Cth Ddah1 Aldh4a1 Hpd Sds Aass Fah Ido2 Acat1 Slc16a2 Dio1 Aldh8a1 Mat1a Ttc36 Kyat1 Baat Kmo Hibch Bhmt2 Gls2 Tst Sephs2 Thnsl2 Aadat Abat Gm4952 Ass1 Agxt2
D	2.88352e-32	49	Alpha-amino acid metabolic process	Ftcd Fpgs Amdhd1 Pipox Tha1 Arg1 Hal Pah Pcbd1 Gamt Shmt1 Gstz1 Mthfd1 Dglucy Gpt Hgd Cbs Gldc Shmt2 Asl Adhfe1 Cps1 Agxt Kynu Tdo2 Cth Ddah1 Aldh4a1 Hpd Sds Aass Fah Ido2 Acat1 Aldh8a1 Mat1a Ttc36 Kyat1 Baat Kmo Bhmt2 Gls2 Tst Sephs2 Thnsl2 Aadat Gm4952 Ass1 Agxt2
D	1.94899e-31	81	Monocarboxylic acid metabolic process	Ftcd Crot Gstm7 Fads1 Plin5 Lpl Amdhd1 Aldoc Acsl1 Echdc1 Vnn3 Hal Gamt Galk1 Aspa Akr1c6 Akr1c18 Eci2 Acox2 Hacl1 Ephx2 Amacr Acat2 Hsd17b4 Fads2 Idh1 Pecr Agxt Kynu Acss2 Etfdh Hadh Abcd3 Adh5 Cyp7a1 Cpt2 Sds Hpgds Fah Acsm3 Acsm5 Hpgd Gm45753 Nudt7 Pla2g15 Acat1 Bco2 Apoa1 Slc37a4 Etfa Mgll Akr1c14 Grhpr Ugt2a3 Decr2 Acaa2 Aldh8a1 Adh4 Akr1d1 Pdk2 Kyat1 Baat Kmo Rbp1 Lonp2 Zadh2 Acot4 Aldh1a1 …
D	7.89691e-29	36	Cellular amino acid catabolic process	Ftcd Amdhd1 Pipox Tha1 Arg1 Hal Pah Shmt1 Gstz1 Mccc2 Gpt Hgd Cbs Gldc Shmt2 Adhfe1 Agxt Kynu Tdo2 Ddah1 Aldh4a1 Hpd Sds Aass Fah Ido2 Acat1 Aldh8a1 Mat1a Kyat1 Kmo Hibch Gls2 Aadat Abat Agxt2
D	1.66311e-25	31	Alpha-amino acid catabolic process	Pipox Tha1 Arg1 Pah Shmt1 Gstz1 Gpt Hgd Cbs Gldc Shmt2 Adhfe1 Agxt Kynu Tdo2 Ddah1 Aldh4a1 Hpd Sds Aass Fah Ido2 Acat1 Aldh8a1 Mat1a Kyat1 Kmo Gls2 Thnsl2 Aadat Agxt2
D	5.77221e-20	54	Fatty acid metabolic process	Crot Gstm7 Fads1 Plin5 Lpl Acsl1 Echdc1 Akr1c6 Akr1c18 Eci2 Acox2 Hacl1 Ephx2 Amacr Acat2 Hsd17b4 Fads2 Pecr Acss2 Etfdh Hadh Abcd3 Adh5 Cyp7a1 Cpt2 Hpgds Acsm3 Acsm5 Hpgd Gm45753 Nudt7 Pla2g15 Acat1 Apoa1 Etfa Mgll Akr1c14 Decr2 Acaa2 Adh4 Pdk2 Baat Lonp2 Zadh2 Acot4 Fabp1 Thnsl2 Akr1c20 Abcd2 Hadhb Acat3 Cyp4f15 Acad11 Gm44805
D	5.7271e-19	44	Carboxylic acid biosynthetic process	Gstm7 Fads1 Lpl Tha1 Pah Gamt Shmt1 Mthfd1 Akr1c18 Amacr Cbs Fads2 Shmt2 Asl Pecr Agxt Kynu Acss2 Abcd3 Cth Cyp7a1 Sds Aass Hpgds Acsm3 Acsm5 Apoa1 Mgll Decr2 Aldh8a1 Akr1d1 Baat Kmo Bhmt2 Gls2 Rbp1 Sephs2 Aldh1a1 Thnsl2 Ces1g Abat Ass1 Agxt2 Gm44805
D	1.05665e-17	58	Small molecule biosynthetic process	Sec14l2 Gstm7 Fads1 Lpl Tha1 Pah Pcbd1 Gamt Shmt1 Mthfd1 Akr1c18 Nln Amacr Gpt Cbs Fads2 Car5a Shmt2 Asl Pecr Agxt Coq8a Kynu Acss2 Hmgcs2 Pmvk Abcd3 Cth Cyp7a1 Mmachc Sds Aass Agk Hpgds Cyp2r1 Acsm3 Acsm5 Apoa1 Mgll Dhcr24 Fgf1 Decr2 Aldh8a1 Akr1d1 Pdk2 Baat Kmo Bhmt2 Gls2 Rbp1 Sephs2 Aldh1a1 Thnsl2 Ces1g Abat Ass1 Agxt2 Gm44805
D	2.89711e-17	58	Nucleobase-containing small molecule metabolic process	Gmpr Coasy Crot Slc25a13 Cmah Aldoc Pipox Acsl1 Enpp3 Gamt Shmt1 Galk1 Mthfd1 Mccc2 Dpys Naprt Tymp Trem2 Nme4 Hsd17b4 Ak3 Papss2 Shmt2 Urah Tk1 Cps1 Upp2 Kynu Dut Acss2 Hmgcs2 Pmvk Tdo2 Gne Sult1b1 Aass Qprt Acsm3 Acsm5 Rrm1 Nadsyn1 Ido2 Nudt7 Acat1 Pank1 Nudt1 Acaa2 Aspdh Pdk2 Atpsckmt Baat Kmo Dnph1 Pde9a Acot4 Suclg1 Aadat Urad
E	3.97293e-49	104	Cell cycle	Uhrf1 Ube2c Foxm1 Kif20a Spc25 Mcm5 Cdc20 Gmnn Pole Ncapg Cdc6 Birc5 Psmc3ip Fbxo5 Cdk1 Aurkb Top2a Kif2a Cenpk Ska3 Esco2 Chaf1b Racgap1 Poc1a Cdca3 Pkmyt1 Cenpq Sgo1 Ndc80 Incenp Cdca5 Kif20b Cep55 Hells Plk4 Mcm6 Cenpf Nek2 Nuf2 Sapcd2 Nusap1 Rad51 Knl1 Knstrn Gins1 Tpx2 E2f1 Aurka Dsn1 Fam83d Ect2 Ccna2 Pmf1 Smc2 Itgb3bp Cdkn2c Ndc1 Kif2c Stmn1 Cdca8 Cenpa Mad2l1 Rad51ap1 Kif22 Pagr1a Plk1 Mk…
E	3.31164e-46	87	Cell cycle process	Ube2c Foxm1 Kif20a Spc25 Mcm5 Cdc20 Gmnn Pole Ncapg Cdc6 Birc5 Psmc3ip Fbxo5 Cdk1 Aurkb Top2a Kif2a Cenpk Esco2 Racgap1 Poc1a Cenpq Sgo1 Ndc80 Incenp Cdca5 Kif20b Cep55 Plk4 Mcm6 Cenpf Nek2 Nuf2 Sapcd2 Nusap1 Rad51 Knl1 Knstrn Gins1 Tpx2 E2f1 Aurka Dsn1 Fam83d Ect2 Ccna2 Smc2 Cdkn2c Ndc1 Kif2c Stmn1 Cdca8 Cenpa Mad2l1 Rad51ap1 Kif22 Pagr1a Plk1 Mki67 Chek1 Ccnb2 Zwilch Reep4 Smc4 Ncaph Anln Tacc3…
E	5.19044e-43	66	Cell division	Ube2c Kif20a Spc25 Cdc20 Ncapg Cdc6 Birc5 Fbxo5 Cdk1 Aurkb Top2a Kif2a Ska3 Racgap1 Cdca3 Sgo1 Ndc80 Incenp Cdca5 Kif20b Cep55 Hells Plk4 Nek2 Nuf2 Sapcd2 Nusap1 Knl1 Knstrn Tpx2 Aurka Dsn1 Fam83d Ect2 Ccna2 Pmf1 Smc2 Itgb3bp Kif2c Stmn1 Cdca8 Cenpa Mad2l1 Plk1 Ccnb2 Reep4 Smc4 Ncaph Anln Ckap2 Ncapd2 Prc1 Timeless Bub1b Brca2 Ccnb1 Haus1 Ncapg2 Cdc25c Cdca2 Prok1 Oip5 Cenps Spc24 Cenpw Haus5
E	5.22081e-42	53	Chromosome segregation	Ube2c Spc25 Cdc20 Ncapg Cdc6 Birc5 Fbxo5 Aurkb Top2a Cenpk Ska3 Esco2 Racgap1 Cenpq Sgo1 Ndc80 Incenp Cdca5 Cenpf Nek2 Nuf2 Nusap1 Knl1 Knstrn Dsn1 Fam83d Ect2 Pmf1 Smc2 Ndc1 Kif2c Cdca8 Mad2l1 Kif22 Plk1 Mki67 Cenpn Smc4 Ncaph Ncapd2 Ttk Prc1 Bub1b Brca2 Ccnb1 Ncapg2 Cenph Cenpe Cdca2 Prdm9 Oip5 Cenps Cenpw
E	9.73571e-41	68	Mitotic cell cycle process	Ube2c Foxm1 Kif20a Spc25 Cdc20 Pole Ncapg Cdc6 Birc5 Fbxo5 Cdk1 Aurkb Kif2a Cenpk Racgap1 Poc1a Sgo1 Ndc80 Incenp Cdca5 Kif20b Cep55 Mcm6 Cenpf Nek2 Nuf2 Sapcd2 Nusap1 Rad51 Knstrn Gins1 Tpx2 E2f1 Aurka Dsn1 Ect2 Ccna2 Smc2 Cdkn2c Kif2c Stmn1 Cdca8 Cenpa Mad2l1 Kif22 Plk1 Mki67 Chek1 Ccnb2 Zwilch Reep4 Smc4 Ncaph Anln Tacc3 Ckap2 Ncapd2 Ttk Rtel1 Prc1 Bub1b Brca2 Ccnb1 Ncapg2 Clspn Cdc25c Cenph C…
E	9.15931e-40	72	Mitotic cell cycle	Ube2c Foxm1 Kif20a Spc25 Cdc20 Pole Ncapg Cdc6 Birc5 Fbxo5 Cdk1 Aurkb Kif2a Cenpk Ska3 Racgap1 Poc1a Sgo1 Ndc80 Incenp Cdca5 Kif20b Cep55 Plk4 Mcm6 Cenpf Nek2 Nuf2 Sapcd2 Nusap1 Rad51 Knstrn Gins1 Tpx2 E2f1 Aurka Dsn1 Ect2 Ccna2 Smc2 Cdkn2c Kif2c Stmn1 Cdca8 Cenpa Mad2l1 Kif22 Plk1 Mki67 Usp2 Chek1 Ccnb2 Zwilch Reep4 Smc4 Ncaph Anln Tacc3 Ckap2 Ncapd2 Ttk Rtel1 Prc1 Bub1b Brca2 Ccnb1 Ncapg2 Clspn…
E	4.3473e-35	44	Nuclear chromosome segregation	Ube2c Cdc20 Ncapg Cdc6 Birc5 Fbxo5 Aurkb Top2a Cenpk Esco2 Racgap1 Cenpq Sgo1 Ndc80 Incenp Cdca5 Cenpf Nek2 Nuf2 Nusap1 Knl1 Knstrn Dsn1 Fam83d Ect2 Smc2 Ndc1 Kif2c Cdca8 Mad2l1 Kif22 Plk1 Smc4 Ncaph Ncapd2 Ttk Prc1 Bub1b Brca2 Ccnb1 Ncapg2 Cenpe Prdm9 Cenps
E	3.28359e-32	49	Nuclear division	Ube2c Cdc20 Ncapg Cdc6 Birc5 Psmc3ip Fbxo5 Aurkb Top2a Kif2a Cenpk Racgap1 Sgo1 Ndc80 Incenp Cdca5 Kif20b Nek2 Nuf2 Nusap1 Rad51 Knstrn Tpx2 Aurka Dsn1 Smc2 Ndc1 Kif2c Cdca8 Mad2l1 Rad51ap1 Kif22 Plk1 Mki67 Chek1 Ccnb2 Reep4 Smc4 Ncaph Ncapd2 Ttk Prc1 Bub1b Brca2 Ccnb1 Ncapg2 Cenpe Prdm9 Cenps
E	7.51218e-30	49	Organelle fission	Ube2c Cdc20 Ncapg Cdc6 Birc5 Psmc3ip Fbxo5 Aurkb Top2a Kif2a Cenpk Racgap1 Sgo1 Ndc80 Incenp Cdca5 Kif20b Nek2 Nuf2 Nusap1 Rad51 Knstrn Tpx2 Aurka Dsn1 Smc2 Ndc1 Kif2c Cdca8 Mad2l1 Rad51ap1 Kif22 Plk1 Mki67 Chek1 Ccnb2 Reep4 Smc4 Ncaph Ncapd2 Ttk Prc1 Bub1b Brca2 Ccnb1 Ncapg2 Cenpe Prdm9 Cenps
E	2.70852e-29	40	Mitotic nuclear division	Ube2c Cdc20 Ncapg Cdc6 Birc5 Fbxo5 Aurkb Kif2a Cenpk Racgap1 Sgo1 Ndc80 Incenp Cdca5 Kif20b Nek2 Nuf2 Nusap1 Knstrn Tpx2 Aurka Dsn1 Smc2 Kif2c Cdca8 Mad2l1 Kif22 Plk1 Mki67 Chek1 Reep4 Smc4 Ncaph Ncapd2 Ttk Prc1 Bub1b Ccnb1 Ncapg2 Cenpe
E	2.81384e-29	35	Sister chromatid segregation	Ube2c Cdc20 Ncapg Cdc6 Birc5 Fbxo5 Aurkb Top2a Cenpk Esco2 Racgap1 Sgo1 Ndc80 Incenp Cdca5 Nek2 Nuf2 Nusap1 Knstrn Dsn1 Smc2 Kif2c Cdca8 Mad2l1 Kif22 Plk1 Smc4 Ncaph Ncapd2 Ttk Prc1 Bub1b Ccnb1 Ncapg2 Cenpe
E	7.04907e-29	33	Mitotic sister chromatid segregation	Ube2c Cdc20 Ncapg Cdc6 Birc5 Fbxo5 Aurkb Cenpk Racgap1 Sgo1 Ndc80 Incenp Cdca5 Nek2 Nuf2 Nusap1 Knstrn Dsn1 Smc2 Kif2c Cdca8 Mad2l1 Kif22 Plk1 Smc4 Ncaph Ncapd2 Ttk Prc1 Bub1b Ccnb1 Ncapg2 Cenpe
E	1.1417e-28	63	Chromosome organization	Uhrf1 Ube2c Mcm5 Asf1b Cdc20 Ncapg Cdc6 Birc5 Fbxo5 Cdk1 Aurkb Top2a Cenpp Cenpk Esco2 Chaf1b Racgap1 Sgo1 Ndc80 Incenp Cdca5 Hells Mcm6 Nek2 Nuf2 Nusap1 Rad51 Knstrn Dsn1 Smc2 Itgb3bp Ndc1 Kif2c Cdca8 Cenpa Rfc5 Mad2l1 Kif22 Plk1 Mki67 Cenpn Smc4 Ncaph Ncapd2 Ttk Rtel1 Prc1 Suv39h1 Bub1b Brca2 Ccnb1 Ncapg2 Cenph Cenpe H1f1 Prdm9 H3c1 H2bc11 Gm10282 Oip5 Cenps Cenpw H3c8
E	7.40131e-18	29	DNA conformation change	Mcm5 Asf1b Ncapg Cdk1 Top2a Cenpp Chaf1b Incenp Cdca5 Hells Mcm6 Nusap1 Rad51 Smc2 Itgb3bp Rfc5 Smc4 Ncaph Ncapd2 Rtel1 Suv39h1 Ccnb1 Ncapg2 H1f1 Prdm9 H3c1 H2bc11 Oip5 H3c8
E	1.44842e-17	41	Regulation of cell cycle process	Ube2c Kif20a Cdc20 Cdc6 Birc5 Fbxo5 Cdk1 Aurkb Racgap1 Poc1a Ndc80 Incenp Cdca5 Kif20b Plk4 Cenpf Nek2 Nusap1 Knstrn Tpx2 E2f1 Aurka Fam83d Ect2 Mad2l1 Rad51ap1 Pagr1a Plk1 Mki67 Chek1 Zwilch Ttk Prc1 Timeless Bub1b Brca2 Ccnb1 Clspn Cdc25c Cenpe Prdm9
F	5.60059e-16	16	Sterol biosynthetic process	Cyp51 Mvd Srebf1 Fdft1 Hmgcr Sqle Tm7sf2 Nsdhl Msmo1 Lss Mvk Insig1 Idi1 Dhcr7 Fdps Hmgcs1
F	1.31627e-15	15	Secondary alcohol biosynthetic process	Cyp51 Mvd Srebf1 Fdft1 Hmgcr Tm7sf2 Nsdhl Msmo1 Lss Mvk Insig1 Idi1 Dhcr7 Fdps Hmgcs1
F	1.31627e-15	15	Cholesterol biosynthetic process	Cyp51 Mvd Srebf1 Fdft1 Hmgcr Tm7sf2 Nsdhl Msmo1 Lss Mvk Insig1 Idi1 Dhcr7 Fdps Hmgcs1
F	1.97041e-13	19	Secondary alcohol metabolic process	Cyp51 Mvd Srebf1 Fdft1 Hmgcr Sqle Tm7sf2 Nsdhl Msmo1 Lss Serpina12 Mvk Pcsk9 Insig1 Idi1 Dhcr7 Fdps Ugt1a5 Hmgcs1
F	5.86579e-13	18	Cholesterol metabolic process	Cyp51 Mvd Srebf1 Fdft1 Hmgcr Sqle Tm7sf2 Nsdhl Msmo1 Lss Serpina12 Mvk Pcsk9 Insig1 Idi1 Dhcr7 Fdps Hmgcs1
F	1.37963e-12	18	Sterol metabolic process	Cyp51 Mvd Srebf1 Fdft1 Hmgcr Sqle Tm7sf2 Nsdhl Msmo1 Lss Serpina12 Mvk Pcsk9 Insig1 Idi1 Dhcr7 Fdps Hmgcs1
F	6.582e-11	17	Steroid biosynthetic process	Cyp51 Mvd Srebf1 Nr1d1 Fdft1 Hmgcr Sqle Tm7sf2 Nsdhl Msmo1 Lss Mvk Insig1 Idi1 Dhcr7 Fdps Hmgcs1
F	9.24953e-11	16	Alcohol biosynthetic process	Cyp51 Mvd Dhdds Srebf1 Fdft1 Hmgcr Tm7sf2 Nsdhl Msmo1 Lss Mvk Insig1 Idi1 Dhcr7 Fdps Hmgcs1
F	9.57912e-10	30	Lipid biosynthetic process	Cyp51 Mvd Mid1ip1 Dhdds Srebf1 Nr1d1 Acly Fdft1 Hmgcr Sqle Rgn Tm7sf2 Gpam Fasn Pdgfa Pik3c2g Rab38 Nsdhl Msmo1 Smpd3 Acsl3 Lss Serpina12 Mvk Insig1 Socs3 Idi1 Dhcr7 Fdps Hmgcs1
F	1.10137e-09	18	Organic hydroxy compound biosynthetic process	Cyp51 Mvd Dhdds Srebf1 Nr1d1 Fdft1 Hmgcr Sqle Tm7sf2 Nsdhl Msmo1 Lss Mvk Insig1 Idi1 Dhcr7 Fdps Hmgcs1
F	4.51748e-09	9	Isoprenoid biosynthetic process	Mvd Dhdds Fdft1 Hmgcr Lss Mvk Idi1 Fdps Hmgcs1
F	5.58225e-09	20	Steroid metabolic process	Cyp51 Mvd Srebf1 Nr1d1 Fdft1 Hmgcr Sqle Tm7sf2 Nsdhl Msmo1 Lss Serpina12 Mvk Pcsk9 Insig1 Idi1 Dhcr7 Fdps Ugt1a5 Hmgcs1
F	6.1355e-08	25	Small molecule biosynthetic process	Cyp51 Mvd Mid1ip1 Dhdds Srebf1 Nr1d1 Acly Fdft1 Hmgcr Rgn Tm7sf2 Fasn Acmsd Nsdhl Msmo1 Acsl3 Lss Serpina12 Mvk Insig1 Nags Idi1 Dhcr7 Fdps Hmgcs1
F	7.38351e-08	20	Alcohol metabolic process	Cyp51 Mvd Dhdds Srebf1 Fdft1 Hmgcr Sqle Tm7sf2 Nsdhl Msmo1 Lss Serpina12 Mvk Pcsk9 Insig1 Idi1 Dhcr7 Fdps Ugt1a5 Hmgcs1
F	1.11595e-06	14	Humoral immune response	Elane Cxcl14 C6 Cfh Apcs Fga Ppbp Fgb Spon2 Camp Susd4 Spns2 Wfdc12 Jchain

### Sheet: Sup Table 2
Supplementary Table 2: Upregulated genes by noradrenaline compared to carbachol.
Up by Noradrenaline (3 h)
	adj.Pval	nGenes	Pathways	-log10(adj P value)	Genes
1	0.00109117	10	Pattern recognition receptor signaling pathway	2.96211	Irf1 Tnfaip3 Rnf135 Nr1d1 Tlr2 Tirap Myd88 Lrrc14 Ticam1 Irgm2
2	0.00123689	19	Inflammatory response	2.90767	Relb Hyal1 Tnfaip3 Nr1d1 Tlr2 Tirap Myd88 Sbno2 Icam1 Saa4 Saa3 Mvk Ctla2a Ticam1 S100a8 S100a9 Saa2 Orm2 Saa1
3	0.00123689	18	Response to bacterium	2.90767	Tnfaip3 Nr1d1 Fkbp5 Lcn2 Tlr2 Tirap Myd88 Ogt Sbno2 Lrg1 Akap12 Saa3 Ticam1 S100a8 S100a9 Irgm2 Saa1 Thbd
4	0.00123689	13	Response to lipopolysaccharide	2.90767	Tnfaip3 Nr1d1 Tlr2 Tirap Myd88 Ogt Sbno2 Akap12 Ticam1 S100a8 S100a9 Irgm2 Thbd
5	0.00123689	8	Toll-like receptor signaling pathway	2.90767	Irf1 Tnfaip3 Nr1d1 Tlr2 Tirap Myd88 Lrrc14 Ticam1
6	0.00123689	13	Response to molecule of bacterial origin	2.90767	Tnfaip3 Nr1d1 Tlr2 Tirap Myd88 Ogt Sbno2 Akap12 Ticam1 S100a8 S100a9 Irgm2 Thbd
7	0.00135397	53	Organic cyclic compound biosynthetic process	2.86839	Zfp276 Irf9 Relb Lipe Brd8 Id3 Fpgs Birc5 Irf1 Tnfaip3 Trim11 Id2 Nr1d1 Zfp54 Pim1 Tada1 Supt20 Tlr2 Nelfa Mmab Nsdhl Tirap Myd88 Lrrc14 Ogt Sbno2 Zscan21 Foxa2 Icam1 Zfp60 Mynn Stat2 Tox Mvk Acacb Sin3a Zfp322a Ticam1 Zfp768 Zbtb5 Heatr1 Idi1 Fdps Zfp930 Zfp617 Zfp825 Lin52 Med20 Zfp870 Cphx1 Zfp97 Cdkn2d Gm45871
8	0.00135397	26	Response to external biotic stimulus	2.86839	Relb Hyal1 Irf1 Tnfaip3 Trim11 Rnf135 Nr1d1 Fkbp5 Apcs Lcn2 Tlr2 Clec2d Tirap Myd88 Ogt Sbno2 Lrg1 Akap12 Saa3 Sin3a Ticam1 S100a8 S100a9 Irgm2 Saa1 Thbd
9	0.00135397	26	Response to other organism	2.86839	Relb Hyal1 Irf1 Tnfaip3 Trim11 Rnf135 Nr1d1 Fkbp5 Apcs Lcn2 Tlr2 Clec2d Tirap Myd88 Ogt Sbno2 Lrg1 Akap12 Saa3 Sin3a Ticam1 S100a8 S100a9 Irgm2 Saa1 Thbd
10	0.00164303	27	Defense response	2.78435	Relb Hyal1 Irf1 Tnfaip3 Trim11 Rnf135 Nr1d1 Apcs Lcn2 Tlr2 Clec2d Tirap Myd88 Sbno2 Icam1 Saa4 Saa3 Mvk Sin3a Ctla2a Ticam1 S100a8 S100a9 Saa2 Orm2 Irgm2 Saa1
11	0.00164303	53	Regulation of biosynthetic process	2.78435	Zfp276 Irf9 Relb Brd8 Id3 Birc5 Irf1 Tnfaip3 Trim11 Id2 Nr1d1 Zfp54 Pim1 Slc45a3 Tada1 Cdk5rap1 Fabp5 Supt20 Tlr2 Coq3 Nelfa Tirap Myd88 Lrrc14 Ogt Sbno2 Zscan21 Foxa2 Icam1 Zfp60 Mynn Akap12 Stat2 Tox Mvk Sin3a Zfp322a Ticam1 Zfp768 Zbtb5 Heatr1 S100a9 Fdps Zfp930 Zfp617 Ppp1r3c Zfp825 Eif4ebp3 Med20 Zfp870 Cphx1 Zfp97 Gm45871
12	0.00164303	27	Biological process involved in interspecies interaction between organisms	2.78435	Relb Hyal1 Irf1 Tnfaip3 Trim11 Rnf135 Nr1d1 Fkbp5 Apcs Lcn2 Tlr2 Clec2d Tirap Myd88 Ogt Sbno2 Lrg1 Icam1 Akap12 Saa3 Sin3a Ticam1 S100a8 S100a9 Irgm2 Saa1 Thbd
13	0.00172887	6	Regulation of toll-like receptor signaling pathway	2.76224	Irf1 Tnfaip3 Nr1d1 Tlr2 Tirap Lrrc14
14	0.0024709	15	Small molecule biosynthetic process	2.60714	Nr1d1 Slc45a3 Fabp5 Supt20 Coq3 Mmab Nsdhl Ogt Mvk Acacb Nags Idi1 Fdps Gm5096 Bhmt
15	0.00249332	5	Acute-phase response	2.60322	Saa4 Saa3 Saa2 Orm2 Saa1
Up by Noradrenaline (6 h)
	adj.Pval	nGenes	Pathways	-log10(adj P value)	Genes
1	0.00186619	11	Transmembrane receptor protein serine/threonine kinase signaling pathway	2.72904	Hes1 Zeb1 Pdcd4 Arap1 Egr1 Vasn Cldn5 Nrep Onecut1 Tgif1 Inhbe
2	0.00190248	21	Lipid metabolic process	2.72068	Acsl1 Lpin1 Acox1 Nr1d1 Acot3 Il6st Stard4 Cers6 Pck1 Ugcg Acsl4 Plscr1 Dhcr24 Egr1 Alg2 Etfbkmt Lrp1 Acot4 Lclat1 Idi1 Plcxd2
3	0.00230186	31	Phosphorus metabolic process	2.63792	Chordc1 Met Erbb3 Acsl1 Lpin1 Acot3 Il6st Hes1 Tfrc Pdcd4 Oga Pfkfb1 Pck1 Adar Tlr2 Gne Acsl4 Ido2 Plscr1 Dclk3 Tnks1bp1 Hykk Ibtk Egr1 Ikbke Inhbe Acot4 Lclat1 Idi1 Myadm Irgm2
4	0.00230186	31	Phosphate-containing compound metabolic process	2.63792	Chordc1 Met Erbb3 Acsl1 Lpin1 Acot3 Il6st Hes1 Tfrc Pdcd4 Oga Pfkfb1 Pck1 Adar Tlr2 Gne Acsl4 Ido2 Plscr1 Dclk3 Tnks1bp1 Hykk Ibtk Egr1 Ikbke Inhbe Acot4 Lclat1 Idi1 Myadm Irgm2
5	0.00230186	34	Response to organic substance	2.63792	Dnajb9 Acsl1 Lpin1 Nr1d1 Il6st Hes1 Tfrc Zeb1 Syvn1 Pdcd4 Pfkfb1 Pck1 Adar Tlr2 Ugcg Acsl4 Ireb2 Plscr1 Arap1 Dhcr24 Klf10 Txnip Egr1 Creb3l2 Vasn Lrp1 Cldn5 Ikbke Nrep Onecut1 Tgif1 Ficd Irgm2 Ddi2
6	0.00230186	13	Epithelial cell differentiation	2.63792	Met Il6st Vcl Tgm1 Hes1 Zeb1 Pck1 Ugcg Txnip Cldn5 Onecut1 Palld Myadm
7	0.00230186	17	Cellular lipid metabolic process	2.63792	Acsl1 Lpin1 Acox1 Acot3 Il6st Stard4 Cers6 Pck1 Ugcg Acsl4 Plscr1 Alg2 Etfbkmt Lrp1 Acot4 Lclat1 Idi1
8	0.00230186	28	Cellular response to organic substance	2.63792	Dnajb9 Acsl1 Lpin1 Nr1d1 Il6st Hes1 Tfrc Zeb1 Pdcd4 Pck1 Adar Tlr2 Ugcg Ireb2 Plscr1 Arap1 Klf10 Egr1 Creb3l2 Vasn Lrp1 Cldn5 Ikbke Nrep Onecut1 Tgif1 Ficd Irgm2
9	0.00339057	4	Very long-chain fatty acid metabolic process	2.46973	Acsl1 Acox1 Acot3 Acot4
10	0.00339057	13	Lipid biosynthetic process	2.46973	Acsl1 Lpin1 Nr1d1 Stard4 Cers6 Pck1 Ugcg Acsl4 Plscr1 Dhcr24 Egr1 Lclat1 Idi1
11	0.00550861	4	Triglyceride biosynthetic process	2.25896	Acsl1 Lpin1 Pck1 Acsl4
12	0.005689	15	Enzyme linked receptor protein signaling pathway	2.24496	Met Erbb3 Il6st Hes1 Zeb1 Pdcd4 Arap1 Txnip Egr1 Vasn Cldn5 Nrep Onecut1 Tgif1 Inhbe
13	0.005689	32	Regulation of signaling	2.24496	Tsc2 Met Dnajb9 Nbr1 Erbb3 Nr1d1 Il6st Hes1 Tfrc Zeb1 Syvn1 Pdcd4 Oga Rgs16 Adar Tlr2 Ugcg Acsl4 Hyou1 Plscr1 Arap1 Egr1 Vasn Lrp1 Ikbke Nrep Onecut1 Tgif1 Inhbe Ficd Myadm Irgm2
14	0.005689	31	Cellular response to chemical stimulus	2.24496	Met Dnajb9 Acsl1 Lpin1 Nr1d1 Il6st Hes1 Tfrc Zeb1 Pdcd4 Pck1 Adar Tlr2 Ugcg Hyou1 Ireb2 Plscr1 Arap1 Klf10 Egr1 Creb3l2 Vasn Lrp1 Cldn5 Ikbke Nrep Onecut1 Tgif1 Ficd Irgm2 Ddi2
15	0.00596209	29	Regulation of signal transduction	2.2246	Tsc2 Met Dnajb9 Nbr1 Erbb3 Nr1d1 Il6st Hes1 Tfrc Zeb1 Syvn1 Pdcd4 Rgs16 Adar Tlr2 Ugcg Hyou1 Plscr1 Egr1 Vasn Lrp1 Ikbke Nrep Onecut1 Tgif1 Inhbe Ficd Myadm Irgm2

### Sheet: Sup Table 3
Supplementary Table 3: Upregulated genes by carbachol compared to noradrenaline.
Up by Carbachol (3 h)
	adj.Pval	nGenes	Pathways	-log10(adj P value)	Genes
1	5.55e-10	52	Tissue development	9.25571	Ifrd1 Elf3 Klf5 Slc44a4 Rab25 Btg2 Fos Fst Bmp4 Adipoq Ets2 Nr4a1 Cdkn1a Sik1 Bambi Sox17 Tnnt2 Atf3 Slc25a25 Slc20a1 Car2 Skil Efna1 Ccn1 Lmo4 Car9 Fosl2 Gas6 Dusp4 Smpd3 Plet1 Tiparp Dusp5 Acta2 Dusp10 Inhba Maff Dact1 Epcam Adrb2 Cd24a Sfn Tgif1 Ivl Pls1 Lgals3 Sprr1a Ezr Actg2 Sprr2a2 Sprr2a3 Bglap3
2	1.64e-05	32	Epithelium development	4.78516	Elf3 Klf5 Slc44a4 Rab25 Fst Bmp4 Adipoq Cdkn1a Sox17 Car2 Skil Ccn1 Lmo4 Car9 Fosl2 Plet1 Acta2 Dusp10 Inhba Maff Dact1 Epcam Cd24a Sfn Tgif1 Ivl Pls1 Lgals3 Sprr1a Ezr Sprr2a2 Sprr2a3
3	0.000128528	26	Response to hormone	3.891	Fosb Ptgds Grb10 Btg2 Igfbp1 Krt19 Fos Bmp4 Adipoq Nr4a1 Cdkn1a Nr4a2 Car2 Slc2a1 Anxa2 Gdf15 Irs2 Inhba Cd24a Sstr2 Reg1 Tac1 Cry2 Jund Bglap3 G6pc
4	0.000128528	68	Cell differentiation	3.891	Ifrd1 Metrn Elf3 Klf5 Slc44a4 Rab25 Gadd45b Dusp6 Btg2 Krt19 Fos Plk2 Fst Bmp4 D16Ertd472e Adipoq Ets2 Nr4a1 Cdkn1a Tnfrsf12a Sik1 Bambi Sox17 Tnnt2 Atf3 Nr4a2 Car2 Skil Efna1 Ccn1 Lmo4 C9orf72 Fosl2 Gas6 Smpd3 Plet1 Anxa2 Paqr5 Ly6d Tiparp Acta2 Fzd8 Gdf15 Mboat1 Dusp10 Inhba Maff Dact1 Epcam Adrb2 Cd24a Sfn Tgif1 Dmbt1 Ivl Pls1 Lgals3 Sprr1a Ezr Nfil3 Reg1 Xlr4b Sprr2a2 Hba-a2 Hba-a1 Jund Sprr2…
5	0.000128528	21	Epithelial cell differentiation	3.891	Elf3 Klf5 Slc44a4 Rab25 Bmp4 Adipoq Cdkn1a Sox17 Skil Fosl2 Acta2 Maff Cd24a Sfn Ivl Pls1 Lgals3 Sprr1a Ezr Sprr2a2 Sprr2a3
6	0.000140566	5	Gas transport	3.85212	Car2 Hbb-bs Hba-a2 Hba-a1 Hbb-bt
7	0.000145399	19	Response to peptide	3.83744	Klf5 Grb10 Btg2 Igfbp1 Adipoq Nr4a1 Nr4a2 Bcl2l11 Car2 Slc2a1 Smpd3 Gdf15 Irs2 Adrb2 Reg1 Cry2 Jund Bglap3 G6pc
8	0.000145399	39	Response to oxygen-containing compound	3.83744	Fosb Klf5 Slpi Cldn7 Grb10 Btg2 Igfbp1 Fos Bmp4 Slc38a2 Adipoq Nr4a1 Cdkn1a Nr4a2 Bcl2l11 Car2 Car9 Pde4b Slc2a1 Fosl2 Gas6 Smpd3 Apoa4 Gdf15 Irs2 Dusp10 Inhba S100a14 Adrb2 Sstr2 Ezr Reg1 Tac1 Cry2 Sprr2a2 Jund Sprr2a3 Bglap3 G6pc
9	0.000145399	60	Animal organ development	3.83744	Elf3 Klf5 Slc44a4 Dusp6 Btg2 Krt19 Fos Fst Sftpd Bmp4 Slc38a2 D16Ertd472e Adipoq Nr4a1 Cdkn1a Sik1 Bambi Sox17 Tnnt2 Atf3 Slc25a25 Nr4a2 Bcl2l11 Slc20a1 Car2 Skil Efna1 Ccn1 Lmo4 Slc2a1 Fosl2 Gas6 Smpd3 Anxa2 Ly6d Tiparp Acta2 Fzd8 Irs2 Dusp10 Inhba Maff Dact1 Epcam Adrb2 Cd24a Sfn Tgif1 Sstr2 Ivl Pls1 Sprr1a Nfil3 Actg2 Reg1 Sprr2a2 Hba-a2 Hba-a1 Sprr2a3 Bglap3
10	0.000145399	68	Cellular developmental process	3.83744	Ifrd1 Metrn Elf3 Klf5 Slc44a4 Rab25 Gadd45b Dusp6 Btg2 Krt19 Fos Plk2 Fst Bmp4 D16Ertd472e Adipoq Ets2 Nr4a1 Cdkn1a Tnfrsf12a Sik1 Bambi Sox17 Tnnt2 Atf3 Nr4a2 Car2 Skil Efna1 Ccn1 Lmo4 C9orf72 Fosl2 Gas6 Smpd3 Plet1 Anxa2 Paqr5 Ly6d Tiparp Acta2 Fzd8 Gdf15 Mboat1 Dusp10 Inhba Maff Dact1 Epcam Adrb2 Cd24a Sfn Tgif1 Dmbt1 Ivl Pls1 Lgals3 Sprr1a Ezr Nfil3 Reg1 Xlr4b Sprr2a2 Hba-a2 Hba-a1 Jund Sprr2…
11	0.000147421	36	Response to endogenous stimulus	3.83144	Fosb Klf5 Ptgds Grb10 Btg2 Igfbp1 Krt19 Fos Fst Bmp4 Adipoq Nr4a1 Cdkn1a Bambi Nr4a2 Bcl2l11 Car2 Skil Ccn1 Pde4b Slc2a1 Smpd3 Anxa2 Gdf15 Irs2 Inhba Adrb2 Cd24a Sstr2 Ezr Reg1 Tac1 Cry2 Jund Bglap3 G6pc
12	0.000164098	27	Response to organic cyclic compound	3.7849	Fosb Klf5 Ptgds Dusp6 Btg2 Fos Bmp4 Adipoq Cdkn1a Bcl2l11 Car2 Car9 Pde4b Fosl2 Apoa4 Ly6d Tiparp Inhba Sstr2 Ezr Reg1 Tac1 Cry2 Sprr2a2 Jund Sprr2a3 G6pc
13	0.000192098	4	Oxygen transport	3.71648	Hbb-bs Hba-a2 Hba-a1 Hbb-bt
14	0.000270209	54	Cellular response to chemical stimulus	3.5683	Fosb Klf5 Crip1 Grb10 Igfbp1 Fos Fst Bmp4 Slc38a2 Adipoq Nr4a1 Bambi Rabgef1 Sox17 Atf3 Nr4a2 Bcl2l11 Car2 Skil Ccn1 Pde4b Slc2a1 Gas6 Smpd3 Apoa4 Srxn1 Tiparp Gstp2 Gdf15 Irs2 Slc25a24 Cyp2s1 Inhba S100a14 Gpx2 Hilpda Adrb2 Cd24a Tgif1 Sstr2 Lgals3 Hbb-bs Ezr Nfil3 Reg1 Tac1 Cry2 Hba-a2 Hba-a1 Jund Hbb-bt Bglap3 G6pc Ugt1a9
15	0.000320475	8	Cellular oxidant detoxification	3.49421	Apoa4 Srxn1 Gstp2 Gpx2 Hbb-bs Hba-a2 Hba-a1 Hbb-bt
Up by Carbachol (6 h)
	adj.Pval	nGenes	Pathways	-log10(adj P value)	Genes
1	6.31824e-05	13	Response to biotic stimulus	4.1994	Slpi Cd68 Ccl6 Ifi27l2b Clec4n Rgs1 Marco Alpl Ppargc1a Clec4d Colec12 Wfdc12 S100a8
2	6.31824e-05	13	Response to other organism	4.1994	Slpi Cd68 Ccl6 Ifi27l2b Clec4n Rgs1 Marco Alpl Ppargc1a Clec4d Colec12 Wfdc12 S100a8
3	9.79637e-05	13	Biological process involved in interspecies interaction between organisms	4.00893	Slpi Cd68 Ccl6 Ifi27l2b Clec4n Rgs1 Marco Alpl Ppargc1a Clec4d Colec12 Wfdc12 S100a8
4	0.000243591	9	Response to bacterium	3.61334	Slpi Cd68 Rgs1 Alpl Ppargc1a Clec4d Colec12 Wfdc12 S100a8
5	0.000275736	19	Response to stress	3.55951	Hmox1 Crip1 Slpi Cd68 Ccl6 Ifi27l2b Chaf1b Cdkn1a Clec4n Marco Atp1b1 Ppargc1a Clec4d Colec12 Rbbp8 Wfdc12 Cirbp Klf2 S100a8
6	0.000345716	16	Response to external stimulus	3.46128	Hmox1 Slpi Cd68 Ccl6 Ifi27l2b Retnlg Cdkn1a Clec4n Rgs1 Marco Alpl Ppargc1a Clec4d Colec12 Wfdc12 S100a8
7	0.00167078	9	Defense response to other organism	2.77708	Slpi Ccl6 Ifi27l2b Clec4n Marco Clec4d Colec12 Wfdc12 S100a8
8	0.00167078	11	Defense response	2.77708	Hmox1 Slpi Cd68 Ccl6 Ifi27l2b Clec4n Marco Clec4d Colec12 Wfdc12 S100a8
9	0.00167078	8	Innate immune response	2.77708	Slpi Ccl6 Ifi27l2b Clec4n Marco Clec4d Wfdc12 S100a8
10	0.00230668	11	Immune response	2.63701	Hmox1 Slpi Cd68 Ccl6 Ifi27l2b Clec4n Marco Clec4d Colec12 Wfdc12 S100a8
11	0.00230668	14	Immune system process	2.63701	Hmox1 Slpi Cd68 Ccl6 Ifi27l2b Retnlg Cdkn1a Clec4n Marco Clec4d Colec12 Wfdc12 Klf2 S100a8
12	0.00292424	2	Autocrine signaling	2.53399	Cd68 S100a8
13	0.00464304	2	Cellular response to UV-B	2.3332	Crip1 Cdkn1a
14	0.00567411	3	Negative regulation of smooth muscle cell proliferation	2.2461	Hmox1 Cdkn1a Ppargc1a
15	0.00631291	4	Negative regulation of binding	2.19977	Hmox1 Slpi Cdkn1a Bag2

### Sheet: Sup Table 4
Supplementary Table 4: Oligo list used in this study.
Target gene name	Direction	Sequence 5' →3'
Tlr2	Forward	ACAGCAAGGTCTTCCTGGTTCC
	Reverse	GCTCCCTTACAGGCTGAGTTCT
Relb	Forward	CCGTACCTGGTCATCACAGAG
	Reverse	CAGTCTCGAAGCTCGATGGC
Il6	Forward	TACCACTTCACAAGTCGGAGGC
	Reverse	CTGCAAGTGCATCATCGTTGTTC
Icam1	Forward	AAACCAGACCCTGGAACTGCAC
	Reverse	GCCTGGCATTTCAGAGTCTGCT
Tnfa	Forward	CCACCACGCTCTTCTGTCTA
	Reverse	AGGGTCTGGGCCATAGAACT
Saa1/2	Forward	GGAGTCTGGGCTGCTGAGAAAA
	Reverse	TGTCTGTTGGCTTCCTGGTCAG
S100a8	Forward	CAAGGAAATCACCATGCCCTCTA
	Reverse	ACCATCGCAAGGAACTCCTCGA
Acta2	Forward	CCCCTGAAGAGCATCGGACA
	Reverse	TGGCGGGGACATTGAAGGT
18S rRNA	Forward	GCAATTATTCCCCATGAACG
	Reverse	GGCCTCACTAAACCATCCAA
Adra1a	Forward	ATTGTGGTGGGATGCTTCGT
	Reverse	ACTGTTTCCGGTGGCTTGAA
Adra1b	Forward	GAAAGCAGCCAAAACCTTGGGC
	Reverse	CACTACCTTGAATACGGCGTCC
Adra2a	Forward	GTGACACTGACGCTGGTTTG
	Reverse	CCAGTAACCCATAACCTCGTTG
Adra2b	Forward	GTGTGCCATCAGTCTGGACAGA
	Reverse	CAATGAGCCACACGGTGAGGAT
Adra2c	Forward	TGCTCTTCTGCACCTCGTCCAT
	Reverse	CGCTTCAGGTTGTACTCTACCG
Adrb1	Forward	GCTCTGGACTTCGGTAGATGTG
	Reverse	CGTCAGCAAACTCTGGTAGCGA
Adrb2	Forward	GAGCGACTACAAACCGTCACCA
	Reverse	TGGAAGTCCAGAACTCGCACCA
Adrb3	Forward	AGGCACAGGAATGCCACTCCAA
	Reverse	GCTTAGCCACAACGAACACTCG
Chrm1	Forward	TCACCCGAGTCACCTCCAG
	Reverse	CACCTTCAGAGGATGTGAGGG
Chrm2	Forward	ATACTTCTGTGTCACAAAACCTCTAACC
	Reverse	CATCATGCCTGCCATTTTTGTGGTC
Chrm3	Forward	CAGGCAGTTCTCGAAGCTGTAG
	Reverse	GTCTTGGTCCATCTGCTCAGCA
Chrm4	Forward	ATGGCGAACTTCACACCTGTC
	Reverse	CTGTCGCAATGAACACCATCT
Chrm5	Forward	TGGTCATCCTCCCGTAGAAGCA
	Reverse	GCTACAGTTGGTAACCTGCTCAG
Mkk7flox	Forward	CTGCCTGTAGCATGCCCGAGCTGTC
	Reverse	AGCTGTCTCATCTGTGCACCTCCCAGC
